# Guidelines for reliable and reproducible functional enrichment analysis

**DOI:** 10.1101/2021.09.06.459114

**Authors:** Kaumadi Wijesooriya, Sameer A Jadaan, Kaushalya L Perera, Tanuveer Kaur, Mark Ziemann

## Abstract

Gene set enrichment tests (a.k.a. functional enrichment analysis) are among the most frequently used methods in computational biology. Despite this popularity, there are concerns that these methods are being applied incorrectly and the results of some peer-reviewed publications are unreliable. These problems include the use of inappropriate background gene lists, lack of false discovery rate correction and lack of methodological detail. An example analysis of public RNA-seq reveals that these methodological errors alter enrichment results dramatically. To ascertain the frequency of these errors in the literature, we performed a screen of 186 open access research articles describing functional enrichment results. We find that 95% of analyses using over-representation tests did not implement an appropriate background gene list or did not describe this in the methods. Failure to perform p-value correction for multiple tests was identified in 43% of analyses. Many studies lacked detail in the methods section about the tools and gene sets used. Only 15% of studies avoided major flaws, which highlights the poor state of functional enrichment rigour and reporting in the contemporary literature. We provide a set of minimum standards that should act as a checklist for researchers and peer-reviewers.
