## Supplementary material for "Guidelines for reliable and reproducible functional enrichment analysis": Table S1

Pubmed Central ID	Article number	Journal	Omics type	Organism	Gene set library	GS version	Statistical test used	FDR Correction	App used	App Version	Code availability	Background gene set	Assumptions violated	Gene lists provided	Separated up and down	Parameters
PMC6493771	691	PLoS Comput Biol	EXCLUDE	EXCLUDE	EXCLUDE	EXCLUDE	EXCLUDE	EXCLUDE	EXCLUDE	EXCLUDE	EXCLUDE	EXCLUDE	EXCLUDE	EXCLUDE	-	-
PMC6442023	462	Front Pharmacol	RNA-seq	Homo sapiens, Rattus norvegicus	GEO	No	GSEA	No	GSEA	Yes	NA	NA	FDR	No	-	rank=no, algo=no, weight=no
PMC6384238	213	Front Oncol	Gene expression array, RNA-seq	Homo sapiens	GO, KEGG	No	Not stated	Yes	clusterProfiler	No	NA	Not stated	Background	Yes	-	-
PMC6594459	1172	Ann Oncol	Database	Homo sapiens	MSigDB	No	GSEA	No	GSEA	Yes	NA	NA	FDR	No	-	rank=yes, algo=yes, weight=no
PMC6649552	1407	Cell Cycle	RNA-seq	Mus musculus	GO, KEGG	No	Not stated	No	DAVID	No	NA	Not stated	Background, FDR	No	Combined	-
PMC6478283	637	PLoS One	Database	Homo sapiens	KEGG, Reactome, PID, DisGeNET, GO	No	Not stated	No	ToppGene	No	NA	Not stated	Background, FDR	Yes	-	-
PMC6413274	342	Am J Transl Res	RNA-seq	Mus musculus	Ingenuity Knowledge Base	No	Not stated	No	Ingenuity Pathway Analysis	No	NA	Not stated	Background, FDR	No	Combined	-
PMC6413274	342	Am J Transl Res	RNA-seq	Mus musculus	KEGG	No	Not stated	Yes	WebGestalt	Yes	NA	Not stated	Background	No	Separated	-
PMC6572139	1054	Metabolites	Metabolomics	Homo sapiens	Human Metabolome Database	Yes	Fisher	Yes	MetaboAnalyst	No	NA	Not stated	Background	Yes	-	-
PMC6626515	1328	PeerJ	RNA-seq, Proteomics	Ananas comosus	GO, KEGG	No	Hypergeometric	No	Not stated	No	NA	Not stated	Background, FDR	No	Combined	-
PMC6596368	1177	Front Neurosci	Gene expression array	Rattus norvegicus	KEGG	No	Hypergeometric	No	Not stated	No	NA	Not stated	Background, FDR	No	Combined	-
PMC6387694	223	Dis Markers	Gene expression array	Rattus norvegicus	GO, KEGG	No	Not stated	No	DAVID	Yes	NA	Not stated	Background, FDR	Yes	Combined	-
PMC6557607	982	Epigenetics	DNA methylation sequencing	Homo sapiens	GO, Reactome	No	Not stated	No	GOrilla	No	No	Not stated	Background, FDR	No	-	-
PMC6507312	729	Oncol Lett	Gene expression array	Homo sapiens	GO, KEGG	No	Fisher	No	DAVID	No	NA	Not stated	Background, FDR	No	Separated	-
PMC6372980	179	ACS Comb Sci	EXCLUDE	EXCLUDE	EXCLUDE	EXCLUDE	EXCLUDE	EXCLUDE	EXCLUDE	EXCLUDE	EXCLUDE	EXCLUDE	EXCLUDE	EXCLUDE	-	-
PMC6584587	1113	Sci Rep	Gene expression array	Homo sapiens	MetaCore	Yes	Hypergeometric	Yes	MetaCore	Yes	NA	Not stated	Background	Yes	Combined	-
PMC6355180	88	Oncotarget	Gene expression array	Homo sapiens	Ingenuity Knowledge Base	No	Not stated	No	Ingenuity Pathway Analysis	No	NA	No	Background, FDR	Yes	Combined	-
PMC6356810	94	Genes (Basel)	Gene expression array	Homo sapiens	KEGG	No	Not stated	No	KOBAS	Yes	NA	No	Background, FDR	No	Separated	-
PMC6461035	557	Peer J	RNA-seq	Rattus norvegicus	KEGG, GO	No	Not stated	Yes	clusterProfiler	No	No	Not stated	Background	Yes	Combined	-
PMC6586291	1121	PLoS One	Metabolomics	Homo sapiens	KEGG	No	MSEA	Yes	MetaboAnalyst	Yes	NA	NA	No	No	-	-
PMC6504884	723	Sci Rep	Metabolomics	Mus musculus	Not stated	No	Not stated	No	MetaboAnalyst	Yes	NA	Not stated	Background, FDR	No	-	-
PMC6504884	723	Sci Rep	Metabolomics	Mus musculus	Ingenuity Knowledge Base	No	Not stated	No	Ingenuity Pathway Analysis	No	NA	Not stated	Background, FDR	No	-	-
PMC6567466	1034	J Biomed Semantics	EXCLUDE	EXCLUDE	EXCLUDE	EXCLUDE	EXCLUDE	EXCLUDE	EXCLUDE	EXCLUDE	EXCLUDE	EXCLUDE	EXCLUDE	EXCLUDE	-	-
PMC6676190	1481	Exp Ther Med	Gene expression array	Homo sapiens	KEGG	No	Fisher	Yes	Not stated	No	No	NA	No	No	Combined	-
PMC6465396	572	Sci Rep	Metabolomics	Acropora cervicornis	Not stated	No	Fisher	No	Mummichog	No	NA	No	FDR	No	-	-
PMC6350566	73	Int J Endocrinol	Gene expression array	Homo sapiens	KEGG, GO	No	Not stated	Yes	clusterProfiler	No	No	No	Background	No	Combined	-
PMC6607232	1230	Oncol Lett	Proteomics	Homo sapiens	KEGG	No	Not stated	No	DAVID	No	NA	Not stated	Background, FDR	No	-	-
PMC6366968	148	Aging (Albany NY)	Gene expression array	Homo sapiens	KEGG, GO	No	GSEA	Yes	GSEA	Yes	No	NA	No	No	-	rank=yes, algo=yes, weight=yes
PMC6515108	761	Biomed Res Int	Gene expression array	Homo sapiens	GO, KEGG	No	Not stated	No	DAVID	Yes	NA	Not stated	Background, FDR	No	Combined	-
PMC6391848	246	Front Genet	RNA-seq	Bos taurus	KEGG, GO	No	Hypergeometric	Yes	ClueGO/Cytoscape	No	NA	Not stated	Background	No	-	-
PMC6391848	246	Front Genet	RNA-seq	Bos taurus	MSigDB	No	GSEA	Yes	GSEA	Yes	NA	NA	No	No	-	rank=yes, algo=yes, weight=no
PMC6530380	826	Front Genet	RNA-seq	Homo sapiens	GO	No	Not stated	No	GOrilla	No	NA	Not stated	Background, FDR	No	-	-
PMC6523927	797	Genes (Basel)	RNA-seq	Vicia faba	GO	No	Hypergeometric	Yes	GO: TermFinder	No	NA	Stated, but incorrect	Background	Yes	Combined	-
PMC6323741	7	BMC Genomics	Metabolomics	Bos taurus	KEGG	No	Fisher	Yes	Mummichog	Yes	No	Yes	No	Yes	-	-
PMC6549077	932	Oncol Rep	RNA-seq	Homo sapiens	GO	No	Not stated	No	DAVID	Yes	NA	Not stated	Background, FDR	No	-	-
PMC6549077	932	Oncol Rep	RNA-seq	Homo sapiens	Not stated	No	GSEA	Yes	GSEA	No	NA	NA	No	No	-	rank=no, algo=no, weight=no
PMC6471144	597	Nutrients	RNA-seq	Homo sapiens	GO	No	No test	No test	DAVID	Yes	NA	Not stated	Inference without test	No	Combined	-
PMC6387216	220	Int J Mol Sci	Database	Mus musculus	GO, KEGG	No	No test	No test	Cytoscape (No plugin stated)	Yes	NA	Not stated	No data shown	No	-	-
PMC6367803	156	J Hematol Oncol	Gene expression array, RNA-seq	Homo sapiens	GO, KEGG	No	Hypergeometric	Yes	R script	No	No	Not stated	Background, FDR	Yes	Separated	-
PMC6367803	156	J Hematol Oncol	Gene expression array, RNA-seq	Homo sapiens	Not stated	No	GSEA	No	GSEA	Yes	NA	NA	FDR	No	-	rank=no, algo=no, weight=no
PMC6614665	1276	Oncol Lett	DNA methylation array	Homo sapiens	GO, KEGG, Reactome	No	Not stated	No	Not stated	No	NA	Not stated	Background, FDR	No	-	-
PMC6405989	304	Sci Rep	Gene expression array	Homo sapiens	Reactome	No	GSEA	Yes	GSEA	Yes	NA	NA	No	No	-	rank=yes, algo=yes, weight=no
PMC6544406	902	Oncotarget	Protein array	Homo sapiens	Ingenuity Knowledge base	No	Fisher	No	Ingenuity Pathway Analysis	No	NA	Yes	FDR	Yes	-	-
PMC6544406	902	Oncotarget	Protein array	Homo sapiens	Pathway commons, KEGG, Reactome	No	Hypergeometric	Yes	WebGestalt	No	No	Yes	No	Yes	-	-
PMC6544406	902	Oncotarget	Protein array	Homo sapiens	MSigDB	No	GSEA	Yes	GSEA	No	NA	NA	No	Yes	-	rank=no, algo=no, weight=no
PMC6383095	207	Cancer Control	Gene expression array	Homo sapiens	GO, KEGG	No	Not stated	Yes	DAVID	No	NA	No	Background	Yes	Separated	-
PMC6626963	1331	J Diabetes Investig	Gene expression array, Database	Homo sapiens	GO, KEGG	No	Not stated	No	DAVID	No	NA	Not stated	Background, FDR	No	Combined	-
PMC6447814	499	Exp Ther Med	Gene expression array	Mus musculus	KEGG, GO	No	No test	No test	DAVID	Yes	NA	Not stated	Inference without test	No	Combined	-
PMC6541682	888	J Assist Reprod Genet.	RNA-seq	Homo sapiens	MSigDB	No	GSEA	Yes	GSEA	No	NA	NA	No	Yes	-	rank=yes, algo=yes, weight=no
PMC6352917	80	Front Immunol	Proteomics	Mus musculus	Reactome	No	Hypergeometric	Yes	ReactomePA	No	No	Not stated	Background	Yes	-	-
PMC6352917	80	Front Immunol	Proteomics	Mus musculus	KEGG	No	Hypergeometric	Yes	clusterProfiler	No	No	Not stated	Background	Yes	-	-
PMC6506780	725	Front Immunol	RNA-seq	Homo sapiens	GO, Reactome	No	Not stated	Yes	GOseq	No	No	Not stated	Background	No	Combined	-
PMC6620582	1304	Am J Physiol Gastrointest Liver Physiol	RNA-seq	Homo sapiens	GO, KEGG	No	Not stated	Yes	Limma	No	No	Not stated	Background	No	Combined	-
PMC6602521	1206	Nucleic Acids Res	EXCLUDE	EXCLUDE	EXCLUDE	EXCLUDE	EXCLUDE	EXCLUDE	EXCLUDE	EXCLUDE	EXCLUDE	EXCLUDE	EXCLUDE	EXCLUDE	-	-
PMC6497041	697	PeerJ	RNA-seq	Homo sapiens	GO	No	Hypergeometric	Yes	GOseq	No	No	Not stated	Background	Yes	Combined	-
PMC6497041	697	PeerJ	RNA-seq	Homo sapiens	KEGG	No	Fisher	Yes	KOBAS	Yes	NA	Not stated	Background	Yes	Combined	-
PMC6620567	1303	Front Oncol	RNA-seq	Homo sapiens	GO, KEGG	No	Not stated	Yes	clusterProfiler	No	No	Not stated	Background	No	-	-
PMC6548796	928	3 Biotech	RNA-seq	Anas platyrhynchos	GO, KEGG	No	Hypergeometric	No	DAVID	Yes	NA	Not stated	Background, FDR	Yes	Combined	-
PMC6342918	55	Transl Psychiatry	Gene expression array, DNA methylation array	Homo sapiens	MSigDB	No	Hypergeometric	Yes	GSEA	Yes	Yes	NA	No	Yes	-	-
PMC6463127	564	J Clin Med	RNA-seq	Homo sapiens	KEGG, GO	No	Fisher	No	DAVID	No	NA	Not stated	Background, FDR	Yes	Separated	-
PMC6400810	280	J Cancer	Gene expression array, DNA methylation array	Homo sapiens	KEGG, GO	No	Not stated	No	DAVID	No	NA	Not stated	Background, FDR	No	Separated	-
PMC6543588	897	Clin Epigenetics.	DNA methylation array	Homo sapiens	GO	No	Fisher	Yes	Ingenuity Pathway Analysis	No	NA	Not stated	Background	Yes	-	-
PMC6438477	449	PLoS One	Genome sequencing	Coturnix japonica	Ingenuity Knowledge Base	No	Not stated	No	Ingenuity Pathway Analysis	No	No	Not stated	Background, FDR	No	-	-
PMC6651993	1420	J Immunother Cancer	Genome sequencing	Homo sapiens	KEGG	No	Kruskal-Wallis	No	Not stated	No	No	Not stated	Background, FDR	No	-	-
PMC6529576	822	Front Genet	Genome sequencing	Homo sapiens	Jensen Diseases database	No	Fisher	No	Enrichr	No	NA	Not stated	Background, FDR	Yes	-	-
PMC6533725	839	BMC Musculoskelet Disord	Proteomics	Homo sapiens	GO	No	Not stated	No	PANTHER	Yes	NA	Not stated	Background, FDR	No	-	-
PMC6459497	552	PLoS One	Genome sequencing	Bos taurus	GO	Yes	Binomial	Yes	PANTHER	No	NA	Not stated	Background	Yes	-	-
PMC6459497	552	PLoS One	Genome sequencing	Bos taurus	KEGG	No	Not stated	Yes	DAVID	No	NA	Not stated	Background	Yes	-	-
PMC6525806	805	Stem Cells Int	Gene expression array	Homo sapiens	Ingenuity Knowledge Base	No	Not stated	Yes	Ingenuity Pathway Analysis	No	NA	Not stated	Background	Yes	Separated	-
PMC6432904	420	PeerJ	Gene expression array	Homo sapiens	KEGG, GO	No	Not stated	Yes	DAVID	No	NA	Not stated	Background	Yes	Separated	-
PMC6381748	203	Cell Commun Signal	Proteomics	Rattus norvegicus	GO	No	Hypergeometric	Yes	MetaCore	No	NA	Not stated	Background	Yes	-	-
PMC6381748	203	Cell Commun Signal	Proteomics	Rattus norvegicus	SIGNOR	Yes	Kolmogorov–Smirnov	Yes	KSEA	No	NA	NA	No	Yes	-	-
PMC6599637	1191	Radiat Res	Proteomics	Mus musculus	Ingenuity Knowledge Base	No	Not stated	No	Ingenuity Pathway Analysis	No	NA	Not stated	Background, FDR	No	-	-
PMC6387703	224	Evid Based Complement Alternat Med	EXCLUDE	EXCLUDE	EXCLUDE	EXCLUDE	EXCLUDE	EXCLUDE	EXCLUDE	EXCLUDE	EXCLUDE	EXCLUDE	EXCLUDE	EXCLUDE	-	-
PMC6435965	436	Front Genet	RNA-seq	Oreochromis niloticus	KEGG	No	No test	No test	KAAS	No	No	Not stated	Inference without test	No	Combined	-
PMC6468359	580	Metabolites	Metabolomics	Homo sapiens	KEGG	No	Fisher, Hypergeometric	No	MSEA	No	NA	NA	FDR	No	-	-
PMC6349697	68	Front Genet	RNA-seq	Homo sapiens	KEGG, GO	Yes	Not stated	Yes	DAVID	Yes	NA	Not stated	Background	Yes	-	-
PMC6507459	735	Oncol Lett	Gene expression array	Homo sapiens	GO, KEGG	No	Not stated	No	DAVID	No	NA	Not stated	Background, FDR	No	Separated	-
PMC6446359	490	Respir Res	RNA-seq	Homo sapiens	KEGG, Reactome	No	Not stated	Yes	GAGE	No	NA	NA	No	No	-	-
PMC6377737	187	BMC Genomics	miRNA-seq	Rattus norvegicus	KEGG	No	Not stated	Yes	DAVID	No	NA	Not stated	Background	Yes	-	-
PMC6520261	779	Int J Ophthalmol	miRNA array	Mus musculus	GO, KEGG	No	Not stated	No	Not stated	No	NA	Not stated	Background, FDR	No	-	-
PMC6466271	573	Animals (Basel	Genome sequencing	Canis lupus familiaris	GO, KEGG	No	Not stated	Yes	g:GOSt	No	No	Not stated	Background	No	-	-
PMC6627192	1334	Cancers (Basel)	miRNA array	Homo sapiens	Ingenuity Knowledge Base	No	Not stated	Yes	Ingenuity Pathway Analysis	No	NA	Not stated	Background	No	-	-
PMC6363745	127	Sci Rep	RNA-seq	Homo sapiens	GO	No	No test	No test	DAVID	Yes	NA	Not stated	No data shown	Yes	Not stated	-
PMC6425643	394	Chin Med	Gene expression array	Homo sapiens	Ingenuity Knowledge Base	No	Not stated	No	Ingenuity Pathway Analysis	No	NA	Not stated	Background, FDR	No	Combined	-
PMC6595412	1175	Mol Ther Nucleic Acids	RNA-seq	Rattus norvegicus	GO, KEGG	No	Not stated	Yes	KOBAS	No	NA	Not stated	Background	Yes	Combined	-
PMC6518761	775	BMC Bioinformatics.	Gene expression array	Homo sapiens, Mus musculus	KEGG, Reactome, BioCarta	No	Hypergeometric	No	anamiR	No	Yes	Not stated	Background, FDR	No	Combined	-
PMC6549101	933	Oncol Rep	Gene expression array	Homo sapiens	GO, KEGG, Reactome, BioCarta	No	Not stated	Yes	DAVID	Yes	NA	Not stated	Background	No	-	-
PMC6549101	933	Oncol Rep	Gene expression array	Homo sapiens	MSigDB	Yes	GSEA	Yes	GSEA	Yes	NA	NA	No	No	-	rank=no, algo=no, weight=no
PMC6555064	968	J Endocr Soc	EXCLUDE	EXCLUDE	EXCLUDE	EXCLUDE	EXCLUDE	EXCLUDE	EXCLUDE	EXCLUDE	EXCLUDE	EXCLUDE	EXCLUDE	EXCLUDE	-	-
PMC6480898	646	BMC Cancer	Protein array	Homo sapiens	Not stated	No	Hypergeometric, Fisher	Yes	PANTHER	Yes	NA	Not stated	Background	No	-	-
PMC6480898	646	BMC Cancer	Protein array	Homo sapiens	MSigDB	No	GSEA	No	GSEA	No	NA	NA	No data shown	No	-	rank=no, algo=no, weight=no
PMC6480898	646	BMC Cancer	Protein array	Homo sapiens	KEGG	No	Not stated	No	STRING	Yes	NA	Not stated	No data shown	No	-	-
PMC6598377	1184	BMC Genomics	RNA-seq	Salvelinus alpinus	GO	No	Fisher	No	topGO	Yes	No	Not stated	Background, FDR	No	Separated	-
PMC6647481	1405	Mol Breed	RNA-seq	Brassica napus	GO, InterPro	No	Not stated	No	Not stated	No	NA	Not stated	No data shown	Yes	Combined	-
PMC6347630	64	Cell Death Dis	RNA-seq	Homo sapiens, Mus musculus	GO	No	Not stated	Yes	DAVID	No	NA	Not stated	Background	No	Combined	-
PMC6328465	15	Front Oncol	Gene expression array	Homo sapiens	Ingenuity Knowledge Base	No	Not stated	No	Ingenuity Pathway Analysis	No	NA	Not stated	Background, FDR	No	Combined	-
PMC6450037	523	Genome Biol Evol	Genome sequencing	Moschus berezovskii	KEGG, GO	No	Not stated	Yes	KOBAS	No	NA	Not stated	Background	No	-	-
PMC6457337	547	Front Physiol	RNA-seq	Bemisia tabaci	GO	No	No test	No test	GOseq	No	No	Not stated	Inference without test, Background	No	Combined	-
PMC6457337	547	Front Physiol	RNA-seq	Bemisia tabaci	KEGG	No	No test	No test	KOBAS	No	NA	Not stated	Inference without test, Background	No	Combined	-
PMC6410691	329	PeerJ	RNA-seq	Mauremys reevesii	GO	No	Not stated	No	Blast2GO	Yes	No	Not stated	Background, FDR	No	Combined	-
PMC6410691	329	PeerJ	RNA-seq	Mauremys reevesii	KEGG	No	Not stated	No	KAAS	No	No	Not stated	Background, FDR	No	Combined	-
PMC6593161	1163	Front Pharmacol	Database	Homo sapiens	GO, KEGG	No	Not stated	No	Molecule Annotation System	Yes	NA	Not stated	Background, FDR	No	-	-
PMC6447890	500	Exp Ther Med	Gene expression array	Homo sapiens	KEGG, GO	No	Not stated	No	GENCLIP	No	NA	Not stated	Background, FDR	No	Combined	-
PMC6371578	175	Clin Epigenetics	Gene expression array, DNA methylation array	Homo sapiens	KEGG, GO	No	Not stated	Yes	clusterProfiler	No	No	Not stated	Background	Yes	Separated	-
PMC6455524	538	EXCLUDE	EXCLUDE	EXCLUDE	EXCLUDE	EXCLUDE	EXCLUDE	EXCLUDE	EXCLUDE	EXCLUDE	EXCLUDE	EXCLUDE	EXCLUDE	EXCLUDE	-	-
PMC6657577	1432	Toxicol Sci	NanoString gene expression	Mus musculus	Ingenuity Knowledge Base	No	Fisher	Yes	Ingenuity Pathway Analysis	No	NA	Not stated	Background	Yes	-	-
PMC6591379	1147	Sci Rep	Gene expression array	Homo sapiens	GO, KEGG	No	Fisher	Yes	Not stated	No	NA	Not stated	Background	Yes	Separated	-
PMC6580485	1090	BMC Bioinformatics	RNA-seq	Homo sapiens	GO	No	Not stated	No	PANTHER	No	No	Not stated	Background, FDR	No	-	-
PMC6599230	1187	BMC Med Genet	DNA methylation sequencing	Homo sapiens	Ingenuity Knowledge Base	No	Not stated	No	Ingenuity Pathway Analysis	No	NA	Not stated	Background, FDR	No	-	-
PMC6498668	702	BMC Bioinformatics	Database	Homo sapiens	MSigDB	No	Fisher	Yes	GSEA	No	NA	NA	No	No	-	-
PMC6526173	807	Onco Targets Ther	Gene expression array	Homo sapiens	GO, KEGG	No	Not stated	No	DAVID	No	NA	Not stated	Background, FDR	No	Combined	-
PMC6645034	1395	PeerJ	Gene expression array	Homo sapiens	GO, KEGG	No	Not stated	No	DAVID	No	NA	Not stated	Background, FDR	No	Separated	-
PMC6620395	1301	J Bacteriol	Metabolomics	Mycobacterium smegmatis	Not stated	No	Not stated	Yes	MetaboAnalyst	Yes	NA	Not stated	Background	Yes	-	-
PMC6588443	1128	Neurobiol Dis	RNA-seq	Mus musculus	GO	No	Not stated	Yes	DAVID	No	NA	Not stated	Background	Yes	-	-
PMC6601337	1198	Diabetes Metab Syndr Obes	Gene expression array	Homo sapiens	GO	No	GSEA	Yes	GSEA	Yes	NA	NA	No	No	-	rank=no, algo=no, weight=no
PMC6601337	1198	Diabetes Metab Syndr Obes	Gene expression array	Homo sapiens	KEGG	No	Hypergeometric	Yes	ClueGO/Cytoscape	No	No	Not stated	Background	No	-	-
PMC6636026	1366	BMC Genet	Genotyping array	Bos taurus	Ingenuity Knowledge Base	No	Not stated	Not stated	Ingenuity Pathway Analysis	No	NA	Not stated	Background, FDR	No	-	-
PMC6636026	1366	BMC Genet	Genotyping array	Bos taurus	GO	Yes	Hypergeometric	Yes	SNP2GO R package	No	No	Not stated	Background	No	-	-
PMC6657253	1429	Arch Med Sci	Gene expression array	Homo sapiens	GO, KEGG	No	GSEA	Yes	GSEA	Yes	NA	NA	No	No	-	rank=no, algo=no, weight=no
PMC6390070	240	Mol Med Rep	Gene expression array	Homo sapiens	GO, KEGG	No	Not stated	No	DAVID	No	NA	Not stated	Background, FDR	No	Combined	-
PMC6390070	240	Mol Med Rep	Gene expression array	Homo sapiens	GO, KEGG	No	GSEA	No	GSEA	No	NA	NA	FDR	No	-	rank=no, algo=no, weight=no
PMC6478396	638	Metabolomics	Metabolomics	Mus musculus	KEGG	No	Fisher	Yes	MetaboAnalyst	No	NA	Yes	No	Yes	-	-
PMC6403221	290	Sci Rep	RNA-seq	Oryza sativa	GO	No	Not stated	Yes	agriGO	No	NA	Not stated	Background	Yes	Combined	-
PMC6403221	290	Sci Rep	RNA-seq	Oryza sativa	KEGG	No	Not stated	No	Not stated	No	NA	Not stated	Background, FDR	Yes	Combined	-
PMC6518677	774	BMC Genomics	Genotyping array	Bos grunniens	GO, Reactome	No	Not stated	Yes	PANTHER	No	NA	Not stated	Background	Yes	-	-
PMC6383344	208	J Res Med Sci	Gene expression array	Rattus norvegicus	KEGG, GO, Reactome	No	Not stated	Yes	ClueGO/Cytoscape	Yes	NA	Not stated	Background	No	Combined	-
PMC6650071	1408	PLoS One	RNA-seq	Suaeda salsa	GO, KEGG	No	Not stated	Yes	Not stated	No	NA	Not stated	Background	No	Separated	-
PMC6572715	1058	Metabolites	RNA-seq	Homo sapiens	MSigDB	Yes	GSEA	Yes	GSEA	Yes	NA	NA	No	No	-	rank=yes, algo=yes, weight=yes
PMC6572715	1058	Metabolites	Metabolomics	Homo sapiens	ChemRICH	Yes	Kolmogorov–Smirnov	Yes	ChemRICH	Yes	NA	NA	No	No	-	-
PMC6377753	188	BMC Genomics	RNA-seq	Oryctolagus cuniculus	GO	No	Not stated	Yes	PANTHER	No	NA	Not stated	Background	Yes	Combined	-
PMC6522869	793	Mol Med Rep	Gene expression array	Homo sapiens	GO, KEGG	No	Not stated	No	DAVID	Yes	NA	Not stated	Background, FDR	No	Combined	-
PMC6370189	168	PLoS One	RNA-seq	Mus musculus	GO	No	Not stated	Yes	GOrilla	No	NA	Stated, but incorrect	Background	Yes	Separated	-
PMC6530124	825	Cancer Cell Int	Gene expression array	Homo sapiens	GO	No	Not stated	No	DAVID	Yes	NA	Not stated	Background, FDR	Yes	Separated	-
PMC6530124	825	Cancer Cell Int	Gene expression array	Homo sapiens	KEGG	Yes	Not stated	No	FunRich	Yes	NA	Not stated	Background, FDR	Yes	Separated	-
PMC6676399	1482	Oncol Lett	RNA-seq	Homo sapiens	MSigDB	Yes	GSEA	NA	GSEA	Yes	NA	NA	No	No	-	rank=no, algo=no, weight=yes
PMC6482192	652	Sci Rep	Genome sequencing	Pagrus major	GO, KEGG	No	Not stated	No	DAVID	No	NA	Yes	FDR	Yes	-	-
PMC6482192	652	Sci Rep	Genome sequencing	Pagrus major	GO	No	Not stated	No	PANTHER	No	NA	Yes	FDR	Yes	-	-
PMC6602513	1204	Nucleic Acids Res	NONE	NONE	EXCLUDE	EXCLUDE	EXCLUDE	EXCLUDE	EXCLUDE	EXCLUDE	EXCLUDE	EXCLUDE	EXCLUDE	EXCLUDE	-	-
PMC6509566	741	Front Genet	Gene expression array, RNA-seq	Homo sapiens	GO, KEGG	No	Not stated	No	DAVID	No	NA	Not stated	Background, FDR	No	Combined	-
PMC6568258	1040	Metabolomics	Metabolomics	Homo sapiens	MetaboAnalyst	Yes	Not stated	No	MetaboAnalyst	Yes	NA	Not stated	Background, FDR	Yes	-	-
PMC6580234	1089	Heliyon	Proteomics	Candida albicans	GO	No	Hypergeometric	Yes	ClueGO/Cytoscape	No	NA	Not stated	Background	No	-	-
PMC6626902	1330	Cancer Manag Res	Database	Homo sapiens	GO	No	Not stated	Yes	Not stated	No	NA	Not stated	Background	No	-	-
PMC6463024	562	J Cardiovasc Dev Dis	Gene expression array	Rattus norvegicus	Ingenuity Knowledge Base	Yes	Fisher	No	Ingenuity Pathway Analysis	Yes	NA	Not stated	Background, FDR	Yes	Combined	-
PMC6482152	651	Sci Rep	RNA-seq, ATAC-seq	Homo sapiens	EXCLUDE	EXCLUDE	EXCLUDE	EXCLUDE	EXCLUDE	EXCLUDE	EXCLUDE	EXCLUDE	EXCLUDE	EXCLUDE	-	-
PMC6399257	269	Commun Biol	Genotyping array	Homo sapiens	Reactome, KEGG, BioCarta	No	modified Chi-squared	No	Pascal	No	NA	Not stated	Background, FDR	Yes	-	-
PMC6585899	1120	PeerJ	Gene expression array	Homo sapiens	GO, KEGG	No	Not stated	No	DAVID	No	NA	Not stated	Background, FDR	Yes	-	-
PMC6317205	1	J Transl Med	PCR Array	Homo sapiens	Not stated	No	No test	No test	DAVID	No	NA	Not stated	Inference without test, Background	Yes	-	-
PMC6405138	300	PLoS One	Gene expression array	Homo sapiens	Not stated	No	Fisher	No	DAVID	No	NA	Stated, but incorrect	Background, FDR	Yes	Combined	-
PMC6405138	300	PLoS One	Gene expression array	Homo sapiens	GO, KEGG, Reactome	No	Hypergeometric	Yes	ClueGO/Cytoscape	Yes	NA	Stated, but incorrect	No data shown, FDR	Yes	Combined	-
PMC6405138	300	PLoS One	Gene expression array	Homo sapiens	JASPAR, KEGG	No	Not stated	Yes	NetworkAnalyst	No	NA	Not stated	Background	Yes	Combined	-
PMC6405138	300	PLoS One	Gene expression array	Homo sapiens	TRANSFAC, JASPAR	No	Not stated	Yes	Enrichr	No	NA	Not stated	Background	Yes	Combined	-
PMC6489013	677	Oncol Rep	Database	Homo sapiens	GO, KEGG	No	Not stated	No	DAVID	No	NA	Not stated	Background, FDR, No data shown	No	-	-
PMC6528264	817	Cancer Cell Int	Gene expression array	Homo sapiens	KEGG	No	GSEA	Yes	GSEA	No	NA	NA	No	No	-	rank=no, algo=no, weight=no
PMC6607081	1226	Oncol Lett	Gene expression array	Homo sapiens	GO, KEGG	No	Not stated	No	clusterProfiler	No	No	Not stated	Background, FDR	Yes	Combined	-
PMC6341096	49	Transl Psychiatry	RNA-seq	Homo sapiens	GO	No	Not stated	Yes	clusterProfiler	No	Yes	Not stated	Background	Yes	Combined	-
PMC6468815	586	Cells	Proteomics	Homo sapiens	GO, KEGG	No	Not stated	Yes	DAVID	No	NA	Not stated	Background	Yes	-	-
PMC6364390	132	Clin Proteomics	Proteomics	Homo sapiens	KEGG	No	Not stated	Yes	Not stated	No	NA	Not stated	Background	Yes	-	-
PMC6571061	1048	Clin Cancer Res	Metabolomics	Homo sapiens	KEGG	No	Hypergeometric	No	Not stated	No	No	Not stated	Background, FDR	Yes	-	-
PMC6571061	1048	Clin Cancer Res	Gene expression array	Homo sapiens	MSigDB	No	GSEA	Yes	GSEA	No	No	NA	No	No	-	rank=yes, algo=no, weight=no
PMC6365689	138	Oncol Rep	Gene expression array	Homo sapiens	GO, KEGG	No	Not stated	No	DAVID	No	NA	Not stated	Background, FDR	No	Combined	-
PMC6445295	486	Front Neurosci	Proteomics, Gene expression array	Homo sapiens	Ingenuity Knowledge Base	No	Not stated	Not stated	Ingenuity Pathway Analysis	No	NA	Not stated	No data shown	No	-	-
PMC6460585	555	Eur J Hum Genet	Whole exome sequencing	Homo sapiens	EXCLUDE	EXCLUDE	EXCLUDE	EXCLUDE	EXCLUDE	EXCLUDE	EXCLUDE	EXCLUDE	EXCLUDE	EXCLUDE	-	-
PMC6619257	1297	Hepatology	Metgenomics, Metabolomics	Mus musculus	Ingenuity Knowledge Base	No	Not stated	No	Ingenuity Pathway Analysis	No	NA	Not stated	Background, FDR	No	-	-
PMC6572621	1057	J Clin Med	Gene expression array, RNA-seq	Homo sapiens	GO	No	Not stated	Yes	DAVID	No	NA	Not stated	Background	Yes	Separated	-
PMC6463198	565	J Clin Med	Genotyping array	Homo sapiens	Ingenuity Knowledge Base	No	Fisher	Not stated	Ingenuity Pathway Analysis	No	NA	Not stated	Background, FDR	Yes	-	-
PMC6441198	456	Clin Proteomics	Proteomics	Homo sapiens	Ingenuity Knowledge Base	No	Not stated	No	Ingenuity Pathway Analysis	No	NA	Not stated	Background, FDR	Yes	-	-
PMC6489005	676	Exp Ther Med	RNA-seq	Homo sapiens	Not stated	No	Not stated	No	webMeV	Yes	NA	Not stated	Background, FDR	No	Combined	-
PMC6653643	1422	Front Oncol	Metabolomics	Homo sapiens	KEGG	No	Not stated	No	Mummichog	Yes	NA	Not stated	Background, FDR	No	-	-
PMC6480502	643	Int J Mol Sci	RNA-seq	Oryza sativa	GO, KEGG	No	Hypergeometric	Yes	Not stated	No	No	Stated, but incorrect	Background	Yes	Combined	-
PMC6574935	1071	Curr Dev Nutr	EXCLUDE	EXCLUDE	EXCLUDE	EXCLUDE	EXCLUDE	EXCLUDE	EXCLUDE	EXCLUDE	EXCLUDE	EXCLUDE	EXCLUDE	EXCLUDE	-	-
PMC6585500	1119	Appl Environ Microbiol	RNA-seq	Clostridium scindens	COG	No	Fisher	Yes	EggNOG	No	NA	Not stated	Background	Yes	Separated	-
PMC6542760	893	Biosci Rep	Database	Homo sapiens	GO	No	Not stated	No	DAVID	No	No	Not stated	Background, FDR	Yes	-	-
PMC6459169	550	Genomics Inform	RNA-seq	Pygoscelis antarcticus, Pygoscelis papua	GO, KEGG	No	No test	No test	Blast2GO	Yes	NA	Not stated	Inference without test, Background	No	-	-
PMC6609559	1239	FEBS Open Bio	Gene expression array	Homo sapiens	Ingenuity Knowledge Base	No	Not stated	No	Ingenuity Pathway Analysis	No	NA	Not stated	Background, FDR	No	-	-
PMC6519025	777	Int J Nanomedicine	Gene expression array	Homo sapiens	GO, KEGG	No	Hypergeometric	No	Custom MATLAB script	Yes	No	Not stated	Background, FDR	No	Separated	-
PMC6549663	937	Onco Targets Ther	Gene expression array	Homo sapiens	GO, KEGG	No	Not stated	No	DAVID	No	NA	Not stated	Background, FDR	Yes	Combined	-
PMC6466436	574	Viruses	RNA-seq	Sclerotinia sclerotiorum	GO	No	Not stated	No	Blast2GO	No	NA	Not stated	Background, FDR	No	Combined	-
PMC6466436	574	Viruses	RNA-seq	Sclerotinia sclerotiorum	KEGG	No	Not stated	Yes	KOBAS	Yes	NA	Not stated	Background	No	Combined	-
PMC6546980	917	Oncol Lett	Gene expression array	Homo sapiens	CYTOBAND	No	Not stated	No	DAVID	Yes	NA	Not stated	Background, FDR	No	Combined	-
PMC6546980	917	Oncol Lett	Gene expression array	Homo sapiens	GO, KEGG	No	Not stated	Yes	clusterProfiler	No	NA	Not stated	Background	No	Combined	-
PMC6350986	76	PLoS One	Genome sequencing	Aedes aegypti	Vectorbase	No	Hypergeometric	No	Custom R script	Yes	No	Yes	FDR	Yes	Combined	-
PMC6366983	150	Aging (Albany NY)	Gene expression array, CNV array	Homo sapiens	GO, KEGG	No	Not stated	Yes	clusterProfiler	No	No	Not stated	Background	No	Combined	-
PMC6366983	150	Aging (Albany NY)	Gene expression array, CNV array	Homo sapiens	GO, KEGG	No	Not stated	Yes	WebGestalt	No	NA	Not stated	Background	No	Combined	-
PMC6366983	150	Aging (Albany NY)	Gene expression array, CNV array	Homo sapiens	MSigDB	No	GSEA	Yes	GSEA	No	NA	NA	No	No	-	rank=yes, algo=no, weight=no
PMC6483862	658	Nature	EXCLUDE	EXCLUDE	EXCLUDE	EXCLUDE	EXCLUDE	EXCLUDE	EXCLUDE	EXCLUDE	EXCLUDE	EXCLUDE	EXCLUDE	EXCLUDE	-	-
PMC6524193	799	Arch Med Sci	Gene expression array	Homo sapiens	GO, KEGG	No	No test	No test	DAVID	No	NA	Not stated	Inference without test, Background	No	Combined	-
PMC6556043	973	J Ovarian Res	scRNA-seq	Mus musculus	GO, KEGG	No	No test	No test	Ingenuity Pathway Analysis	No	NA	Not stated	Inference without test, Background	No	-	-
PMC6591352	1146	Rice (N Y)	RNA-seq	Oryza sativa	GO	No	Not stated	Yes	agriGO	No	NA	Not stated	Background	Yes	Combined	-
PMC6591352	1146	Rice (N Y)	RNA-seq	Oryza sativa	KEGG	No	Not stated	No	Not stated	No	NA	Not stated	Background, FDR	Yes	Combined	-
PMC6504007	717	Biol Open	RNA-seq	Sus scrofa	GO	No	Not stated	Yes	GOseq	Yes	No	Not stated	Background	Yes	Not stated	-
PMC6504007	717	Biol Open	RNA-seq	Sus scrofa	KEGG	No	Not stated	No	KOBAS	Yes	NA	Not stated	Background, FDR	Yes	Not stated	-
PMC6504007	717	Biol Open	RNA-seq	Sus scrofa	Ingenuity Knowledge Base	No	Fisher	Yes	Ingenuity Pathway Analysis	No	NA	Not stated	Background	Yes	Separated	-
PMC6345189	59	Onco Targets Ther	Gene expression array	Homo sapiens	Metascape	No	Not stated	No	Metascape	No	NA	Not stated	Background, FDR	Yes	Combined	-
PMC6345189	59	Onco Targets Ther	Gene expression array	Homo sapiens	MSigDB	Yes	GSEA	Yes	GSEA	Yes	NA	NA	No	No	-	rank=no, algo=no, weight=no
PMC6676637	1487	Mol Med	Gene expression array	Homo sapiens	GO	No	Hypergeometric	Yes	BiNGO	No	NA	Not stated	Background	Yes	-	-
PMC6676637	1487	Mol Med	Gene expression array	Homo sapiens	KEGG, Reactome	No	Not stated	Yes	DAVID	No	NA	Not stated	Background	Yes	-	-
PMC6536036	855	Med Sci Monit	Gene expression array	Homo sapiens	GO, KEGG	No	GSEA	Yes	GSEA	No	NA	NA	No	No	-	rank=no, algo=no, weight=no
PMC6536036	855	Med Sci Monit	Gene expression array	Homo sapiens	GO, KEGG	No	GSVA	Yes	GSVA	No	No	NA	No	No	-	-
PMC6333785	34	Sci Rep	PPI	Triticum aestivum	GO, KEGG	No	Hypergeometric	Yes	Custom R script	No	No	Not stated	Background	No	-	-
PMC6433918	421	Cell Death Dis	Gene expression array	Homo sapiens	MSigDB	No	GSEA	Yes	GSEA	No	NA	NA	No	No	-	rank=no, algo=no, weight=no
PMC6454734	532	Mol Autism	Gene expression array	Homo sapiens	MSigDB	No	GSEA	Yes	GSEA	No	NA	NA	No	Yes	-	rank=yes, algo=no, weight=no
PMC6454734	532	Mol Autism	Gene expression array	Homo sapiens	MSigDB	No	GSEA	Yes	fgsea	No	No	NA	No	Yes	-	-
PMC6454734	532	Mol Autism	Gene expression array	Homo sapiens	MSigDB	No	Not stated	No	g:Profiler	No	NA	Not stated	Background, FDR	Yes	Separated	-
PMC6409312	320	Front Pharmacol	Database	Homo sapiens	GO	No	Not stated	Yes	DAVID	Yes	NA	Not stated	Background	No	-	-
PMC6409312	320	Front Pharmacol	Database	Homo sapiens	KEGG	No	Not stated	Yes	KOBAS	Yes	NA	Not stated	Background	No	-	-
PMC6597585	1180	Nat Commun	EXCLUDE	EXCLUDE	EXCLUDE	EXCLUDE	EXCLUDE	EXCLUDE	EXCLUDE	EXCLUDE	EXCLUDE	EXCLUDE	EXCLUDE	EXCLUDE	-	-
PMC6389773	234	Thyroid	RNA-seq	Homo sapiens	GO, KEGG, Reactome	No	Not stated	Yes	DAVID	No	NA	Not stated	Background	No	Combined	-
PMC6580941	1094	J Virol	RNA-seq	Homo sapiens	GO	No	Not stated	No	DAVID	No	NA	Not stated	Background, FDR	Yes	Separated	-
PMC6579764	1076	Cell Death Discov	RNA-seq	Sus scrofa	GO	No	Not stated	Yes	PANTHER	No	NA	Not stated	Background	Yes	Combined	-
PMC6471048	596	Int J Mol Sci	Proteomics	Homo sapiens	GO	No	Not stated	No	g:Profiler	No	NA	Not stated	Background, FDR	Yes	-	-
PMC6481126	648	Biomed Res Int	Gene expression array	Homo sapiens	GO	No	Not stated	Not stated	STRING	No	NA	Not stated	Background, FDR	Yes	Combined	-
PMC6481126	648	Biomed Res Int	Gene expression array	Homo sapiens	KEGG	No	Not stated	Not stated	DAVID	No	NA	Not stated	Background, FDR	Yes	Combined	-
PMC6435236	435	PLoS One	Gene expression array	Mus musculus	MSigDB	No	GSEA	Yes	GSEA	No	NA	NA	No	No	-	rank=no, algo=no, weight=no
PMC6435236	435	PLoS One	Gene expression array	Mus musculus	GO	No	Hypergeometric	Yes	BiNGO	Yes	NA	Not stated	Background	Yes	Separated	-
PMC6492420	687	BMC Infect Dis	Database	Homo sapiens	KEGG	No	No test	No test	Enrichr	No	NA	Not stated	No data shown, Background	No	-	-
PMC6507394	734	Oncol Lett	RNA-seq	Homo sapiens	GO	Yes	Not stated	Yes	PANTHER	Yes	NA	Stated, but incorrect	Background	No	Combined	-
PMC6412147	336	Oncol Rep	Gene expression array	Homo sapiens	Ingenuity Knowledge Base	No	Not stated	Not stated	Ingenuity Pathway Analysis	No	NA	Not stated	No data shown, Background	No	Combined	-
PMC6637470	1376	BMC Res Notes	EXCLUDE	EXCLUDE	EXCLUDE	EXCLUDE	EXCLUDE	EXCLUDE	EXCLUDE	EXCLUDE	EXCLUDE	EXCLUDE	EXCLUDE	EXCLUDE	-	-
PMC6557548	979	Epigenetics	DNA methylation array	Homo sapiens	KEGG	No	Not stated	No	DAVID	Yes	NA	Not stated	Background, FDR	Yes	-	-
PMC6546408	913	RNA Biol	Gene expression array	Homo sapiens	GO	No	No test	No test	WebGestalt	No	NA	Not stated	Inference without test, Background	No	Combined	-
PMC6546408	913	RNA Biol	Gene expression array	Homo sapiens	Not stated	No	Not stated	Not stated	Enrichr	No	NA	Not stated	No data shown, Background	No	Not stated	-
PMC6546408	913	RNA Biol	Gene expression array	Homo sapiens	Not stated	No	Not stated	Not stated	PathVisio	No	NA	Not stated	No data shown, Background	No	-	-
PMC6546408	913	RNA Biol	Gene expression array	Homo sapiens	Not stated	No	Not stated	Not stated	DAVID	Yes	NA	Not stated	No data shown, Background	No	Not stated	-
PMC6614983	1283	Biomed Res Int	RNA-seq	Sus scrofa	GO, KEGG	No	Not stated	Yes	DAVID	No	NA	Not stated	Background, Misinterpreted FDR values	Yes	Combined	-
PMC6538180	866	PLoS One	Gene expression array	Homo sapiens	Ingenuity Knowledge Base	No	Not stated	No	Ingenuity Pathway Analysis	No	NA	Not stated	Background, FDR	No	Combined	-
PMC6582507	1102	BMC Genomics	RNA-seq	Sus scrofa	GO, KEGG	No	Hypergeometric, Fisher	Yes	Custom R script	No	No	Not stated	Background	No	Combined	-
PMC6318854	3	BMC Med Genomics	DNA methylation array	Homo sapiens	GO	No	No test	No test	PANTHER	Yes	NA	Not stated	Inference without test, Background	No	-	-
PMC6406182	307	World J Gastrointest Oncol	Gene expression array	Homo sapiens	KEGG, GO	No	Not stated	No	DAVID	Yes	NA	Not stated	Background, FDR	No	Combined	-
PMC6559227	996	Cancer Manag Res	Gene expression array	Homo sapiens	GO, KEGG	No	Not stated	No	DAVID	No	NA	Not stated	Background, FDR	No	Separated	-
PMC6559227	996	Cancer Manag Res	Gene expression array	Homo sapiens	Not stated	No	GSEA	Yes	GSEA	No	NA	NA	No	No	-	rank=yes, algo=yes, weight=no
PMC6535219	845	PeerJ	RNA-seq	Homo sapiens	GO	No	Not stated	Yes	DAVID	No	NA	Not stated	Background	Yes	Separated	-
PMC6535219	845	PeerJ	RNA-seq	Homo sapiens	MSigDB	No	GSEA	Yes	GSEA	Yes	NA	NA	No	No	-	rank=yes, algo=yes, weight=yes
PMC6460854	556	BMC Genomics	RNA-seq	Mizuhopecten yessoensis	GO	No	Not stated	Yes	Blast2GO	No	No	Not stated	Background	No	-	-
PMC6460854	556	BMC Genomics	RNA-seq	Mizuhopecten yessoensis	KEGG	No	Not stated	Yes	KAAS	No	NA	Not stated	Background	No	-	-
PMC6476004	620	Dis Markers	Metabolomics	Homo sapiens	MetaboAnalyst	Yes	Not stated	No	MetaboAnalyst	Yes	NA	Not stated	Background, FDR	No	-	-
PMC6383401	209	Biomed Res Int	Database	Homo sapiens	KEGG, GO	No	Not stated	Yes	DAVID	No	NA	Not stated	Background	No	-	-
PMC6591089	1141	J Invest Dermatol	RNA-seq	Homo sapiens, Mus musculus	Not stated	No	GSEA	No	GSEA	Yes	NA	NA	No	No	-	rank=yes, algo=yes, weight=no
PMC6472139	610	Mol Med Rep	Database	Homo sapiens	GO	No	Not stated	Yes	DAVID	No	NA	Not stated	Background	No	-	-
PMC6677090	1500	Front Genet	Database	Sus scrofa	KEGG, GO	No	Hypergeometric	Yes	GO::TermFinder	No	No	Not stated	Background	No	-	-
PMC6475113	617	Endocrinology	Gene expression array	Mus musculus	KEGG	No	Not stated	Yes	Enrichr	No	No	Not stated	Background	No	Combined	-
PMC6379932	194	BMC Genomics	Database	Mus musculus	Ingenuity Knowledge Base	Yes	Fisher	Yes	Ingenuity Pathway Analysis	Yes	NA	Not stated	Background	No	-	-
PMC6388971	230	Cancer Manag Res	Database	Homo sapiens	KEGG, GO	No	Not stated	No	DAVID	No	NA	Yes	FDR	No	-	-
PMC6369488	164	Biomed Res Int	Gene expression array	Homo sapiens	KEGG, GO	No	Not stated	Yes	GeneCodis	No	No	Not stated	Background	No	Combined	-
PMC6503205	713	Cancer Manag Res	Gene expression array	Homo sapiens	MSigDB, KEGG	Yes	GSEA	Yes	GSEA	Yes	NA	NA	No	No	-	rank=no, algo=no, weight=no
PMC6389004	231	Onco Targets Ther	Database	Homo sapiens	GO	No	Not stated	Yes	GOseq	No	No	Not stated	Background	No	-	-
PMC6389004	231	Onco Targets Ther	Database	Homo sapiens	KEGG	No	Not stated	Yes	KOBAS	No	NA	Not stated	Background	No	-	-
PMC6486412	668	Virology	Gene expression array	Homo sapiens	Ingenuity Knowledge Base	No	Not stated	No	Ingenuity Pathway Analysis	No	NA	Not stated	Background, FDR	Yes	Combined	-
PMC6370049	167	Medicine (Baltimore)	Gene expression array	Homo sapiens	GO, KEGG, OMIM	No	EASE	Yes	DAVID	Yes	NA	Not stated	Background, Misinterpreted FDR values	No	Separated	-
